# Targeting APEX2 to the mRNA encoding fatty acid synthase β in yeast identifies proteins that bind and control its translational efficiency in the cell cycle

**DOI:** 10.1101/2023.05.02.539120

**Authors:** Heidi M. Blank, Wendell P. Griffith, Michael Polymenis

**Affiliations:** Department of Biochemistry and Biophysics, Texas A&M University, College Station, TX 77843, USA; Department of Chemistry, The University of Texas at San Antonio, San Antonio, TX 78249, USA

**Keywords:** Cas13, Tdh3p, FAS1, proximity labeling

## Abstract

Profiling the repertoire of proteins associated with a given mRNA during the cell cycle is unstudied. Furthermore, it is much easier to ask and answer what mRNAs a specific protein might bind to than the other way around. Here, we implemented an RNA-centric proximity labeling technology at different points in the cell cycle in highly synchronous yeast cultures. To understand how the translation of *FAS1*, encoding fatty acid synthase, peaks late in the cell cycle, we identified proteins that bind the *FAS1* transcript in a cell cycle-dependent manner. We used dCas13d-APEX2 fusions to target *FAS1* and label nearby proteins, which were then identified by mass spectrometry. The glycolytic enzyme Tdh3p, a known RNA-binding protein, bound the *FAS1* mRNA, and it was necessary for the increased Fas1p expression late in the cell cycle. Lastly, cells lacking Tdh3p had altered size homeostasis, consistent with delayed G1/S transition and exit from mitosis. These results point to unexpected connections between major metabolic pathways. They also underscore the role of mRNA-protein interactions for gene expression during cell division.
