## Supplementary material for "Targeting APEX2 to the mRNA encoding fatty acid synthase β in yeast identifies proteins that bind and control its translational efficiency in the cell cycle": File S4

### Sheet: Sheet1
Reagent type (species) or resource	Designation	Source or reference	Identifiers	Additional information
chemical compound, drug	cycloheximide	Millipore Sigma	C7698
chemical compound, drug	phenol-biotin	Millipore Sigma	SML2135
chemical compound, drug	AmplexⓇ Red	Invitrogen	A36006
chemical compound, drug	Hydrogen peroxide (30% solution)	Millipore Sigma	H1009
chemical compound, drug	G418	ThermoFisher	11811023
chemical compound, drug	Ammonium sulfate	Fisher Scientific	BP212R-1
chemical compound, drug	Dextrose	Millipore Sigma	D9434
chemical compound, drug	Sodium azide	Millipore Sigma	S2002
chemical compound, drug	Tris(hydroxymethyl)aminomethane	Millipore Sigma	252859
chemical compound, drug	Tris base	Roche	TRIS-RO
chemical compound, drug	Sodium chloride	Millipore Sigma	S7653
chemical compound, drug	Magnesium chloride hexahydrate	USP	1374248
chemical compound, drug	DTT	Millipore Sigma	D0632
chemical compound, drug	cOmplete Mini, EDTA-free protease inhibitor cocktail tablets	Millipore Sigma	11836170001
chemical compound, drug	Ampicillin	Millipore Sigma	A9518
chemical compound, drug	Chloramphenicol	Millipore Sigma	C0378
chemical compound, drug	Kanamycin	Millipore Sigma	60615
Commercial antibody	Anti-Pgk1p antibody, mouse monoclonal	ThermoFisher	459250	(1:5000)
Commercial antibody	streptavidin-HRP conjugate	Millipore Sigma	OR03L-200UG	(1:2000)
Commercial antibody	Anti-V5-HRP Antibody	Invitrogen	R96125	1:5,000
Commercial antibody	Agarose Anti-V5 tag antibody	Abcam	ab1229
Commercial antibody	Dynabeads™ MyOne™ Streptavidin C1	ThermoFisher	65001
Commercial antibody	IgG Sepharose® 6 Fast Flow	Millipore Sigma	GE17-0969-01
Commercial enzyme	Phusion® High-Fidelity DNA Polymerase	New England BioLabs	M0530S
Commercial enzyme	T7 DNA Ligase	New England BioLabs	M0318S
Commercial enzyme	BsmBI-v2 restriction endonuclease	New England BioLabs	R0739S
Commercial enzyme	BsaI-HF®v2 restriction endonuclease	New England BioLabs	R3733S
Other	Glass beads	Scientific Industries	SI-BG05
Other	Yeast extract	Millipore Sigma	Y1625
Other	Peptone	Millipore Sigma	P5905
Other	Yeast Nitrogen Base without Amino Acids and Ammonium Sulfate	Fisher Scientific	DF0335-15-9
Other	Bacteriological agar	Millipore Sigma	A5306
Sequence-based reagent	APEX_1-603_fwd	This study		GCATCGTCTCATCGGTCTCATATGGGAAAGTCTTACCCAAC
Sequence-based reagent	APEX_1-603_rev	This study		ATGCCGTCTCAGGCCTTCCTTCTCACCACTCAAC
Sequence-based reagent	APEX_604-4071_fwd	This study		GCATCGTCTCAGGCCTCCTTCAGCTACCTTCTGACAAG
Sequence-based reagent	APEX_604-4071_rev	This study		ATGCCGTCTCAGGTCTCAGGATTCAGACCTTGCGCTTTTTCTTGGGGC
Sequence-based reagent	FAS1cr_277-299_FWD	This study		GACTTTATAACAAGTATGAAAAGGCCCAA
Sequence-based reagent	FAS1cr_277-299_REV	This study		AAACTTGGGCCTTTTCATACTTGTTATAA
Sequence-based reagent	FAS1cr_6006-6028_FWD	This study		GACTTTATTCGATAGACATAACATCAGCC
Sequence-based reagent	FAS1cr_6006-6028_REV	This study		AAACGGCTGATGTTATGTCTATCGAATAA
Sequence-based reagent	FAS1cr_2760-2782_FWD	This study		GACTTTCGAAAGAATGATGACCACCACCT
Sequence-based reagent	FAS1cr_2760-2782_REV	This study		AAACAGGTGGTGGTCATCATTCTTTCGAA
Sequence-based reagent	dCas13d-dsRBD-APEX2 plasmid	Alice Ting	Addgene_154939	http://n2t.net/addgene:154939
Sequence-based reagent	MoClo-YTK plasmid kit	John Dueber	Addgene_1000000061	http://n2t.net/addgene:1000000061
Sequence-based reagent	APEX_ENTRY plasmid	This study
Sequence-based reagent	FAS1_cRNA-1_ENTRY plasmid	This study
Sequence-based reagent	FAS1_cRNA-2_ENTRY plasmid	This study
Sequence-based reagent	FAS1_cRNA-2_ENTRY plasmid	This study
Sequence-based reagent	FOR_1	This study		AAGGAGCGTTCTGGATTTGA
Sequence-based reagent	FOR_2	This study		GGTGGCTAACAACCCTCTGT
Sequence-based reagent	FOR_3	This study		GCTGACCAACTCCTTCTCCA
Sequence-based reagent	FOR_4	This study		ATCAACGACCTCCTGACCAC
Sequence-based reagent	FOR_5	This study		TTCGACAAGAAAAGGAGCGT
Sequence-based reagent	FOR_6	This study		CCAACTGTACCATTACATCATGC
Sequence-based reagent	REV_1	This study		AGGCCTTCCTTCTCACCACT
Sequence-based reagent	t0-ter_FWD	This study		TTCAGAACGCTCGGTTGCG
Sequence-based reagent	AmpR-FWD	This study		GACAGATCGCTGAGATAGG
Sequence-based reagent	pBR322ori-FWD	This study		GGGGGAAACGCCTGGTATCTTT
Sequence-based reagent	FAS1-1_TU2 plasmid	This study
Sequence-based reagent	FAS1-2_TU2 plasmid	This study
Sequence-based reagent	APEX_TU1 plasmid	This study
Sequence-based reagent	050_L1	This study		TACGTCTCACCAAACCAGAACGATGTGCTTCAGTATTAC
Sequence-based reagent	050_RE	This study		TCCGTCTCATGCTCAGCTGACAGCTATCCACTAGACAGAAG
Sequence-based reagent	APEX-FAS1-1_INT	This study
Sequence-based reagent	APEX-FAS1-2_INT	This study
Sequence-based reagent	APEX-FAS1-3_INT	This study
software, algorithm	AccuComp Z2	Beckman Coulter	383550
software, algorithm	ImageJ	https://imagej.net/	RRID:SCR_003070
software, algorithm	Adobe Photoshop	https://www.adobe.com/products/photoshop.html	RRID:SCR_014199
software, algorithm	RStudio	http://www.rstudio.com/	RRID:SCR_000432
software, algorithm	SGD	http://www.yeastgenome.org/	RRID:SCR_004694
software, algorithm	R	https://www.r-project.org	v3.6.3 RRID:SCR_001905
strain, strain_background	BY4742	PMID: 12140549	RRID:SCR_003093	MATα his3Δ1 leu2Δ0 lys2Δ0 ura3Δ0
strain, strain_background	FAS1-1	This Study		dCas13d-dsRBD-APEX2, FAS1-1 cRNA; refered to as SCMSP244 in the Materials and Methods
strain, strain_background	FAS1-2	This Study		dCas13d-dsRBD-APEX2, FAS1-2 cRNA; refered to as SCMSP245 in the Materials and Methods
strain, strain_background	FAS1-3	This Study		dCas13d-dsRBD-APEX2, FAS1-3 cRNA; refered to as SCMSP246 in the Materials and Methods
strain, strain_background	FAS1-TAP	Horizon Discovery	YSC1178-202232118	MATa FAS1-TAP::HIS3ΜΧ6, BY4741 otherwise
strain, strain_background	BY4741	PMID: 12140549	RRID:SCR_003093	MATa his3Δ1 leu2Δ0 met15Δ0 ura3Δ0
strain, strain_background	arc1Δ	YDPM - Yeast Deletion Project	RRID:SCR_007977	MATα arc1Δ::KANΜX, BY4742 otherwise
strain, strain_background	tdh3Δ	YDPM - Yeast Deletion Project	RRID:SCR_007980	MATα tdh3Δ::KANΜX, BY4742 otherwise
strain, strain_background	HMB325	This Study		MATa tdh3Δ::KANΜX, FAS1-TAP::HIS3ΜΧ6
strain, strain_background	HMB343	This Study		MATa arc1Δ::KANΜX, FAS1-TAP::HIS3ΜΧ6
strain, strain_background	ARC1-TAP	Horizon Discovery	YSC1178-202231082	MATa ARC1-TAP::HIS3ΜΧ6, BY4741 otherwise
strain, strain_background	SRO9-TAP	Horizon Discovery	YSC1178-202230072	MATa SRO9-TAP::HIS3ΜΧ6, BY4741 otherwise
strain, strain_background	SSD1-TAP	Horizon Discovery	YSC1178-202230539	MATa SSD1-TAP::HIS3ΜΧ6, BY4741 otherwise
strain, strain_background	TDH3-TAP	Horizon Discovery	YSC1178-202231322	MATa TDH3-TAP::HIS3ΜΧ6, BY4741 otherwise
